# Overcoming resistance to immune checkpoint therapy in PTEN-null prostate cancer by sequential intermittent anti-PI3Kα/β/δ and anti-PD-1 treatment

**DOI:** 10.1101/2020.10.17.343608

**Authors:** Zhi Qi, Zihan Xu, Liuzhen Zhang, Yongkang Zou, Wenyu Yan, Cheng Li, Ningshu Liu, Hong Wu

**Affiliations:** The MOE Key Laboratory of Cell Proliferation and Differentiation, Peking University, Beijing 100871, China; School of Life Sciences, Peking University, Beijing 100871, China; Peking-Tsinghua Center for Life Sciences, Peking University, Beijing 100871, China; Bayer AG, Drug Discovery TRG Oncology, Muellerstrasse 178, 13353 Berlin, Germany

**Keywords:** Overcoming resistance to ICT, PTEN-null prostate cancer, intermittent PI3K inhibitor treatment, anti-PD-1 therapy, cancer cell-intrinsic immunosuppressive activity, tumor microenvironment, tertiary lymphoid structures, CD8^+^ clonal expansion and memory, CD8^+^ T cell-mediated anti-tumor immunity

## Abstract

Prostate cancers generally lack T cell infiltration and display resistance to immune checkpoint therapies (ICT). We found that intermittent but not daily dosing of PI3Kα/β/δ inhibitor BAY1082439 on a *Pten*-null spontaneous prostate cancer model could overcome ICT resistance and unleash CD8^+^ T cell-dependent anti-tumor immunity *in vivo*. Mechanistically, BAY1082439 converts *Pten*-null cancer cell-intrinsic immune-suppression to immune-stimulation by promoting IFNα/γ pathway activation, β2-microglubin expression and CXCL10/CCL5 secretion. Together with its preferential Treg inhibition activity, BAY1082439 promotes clonal expansion of tumor-associated CD8^+^ T cells. Once primed, tumors remain as T cell-inflamed and become responsive to anti-PD-1 therapy. Our data suggest that intermittent PI3K inhibition can alleviate *Pten*-null cancer cell-intrinsic immunosuppressive activity and turn “cold” tumors into T cell-inflamed ones, paving the way for successful ICT.

**Significance:** The combination of ICT and targeted therapies holds great promises for broad and long-lasting therapeutic effects for cancers. However, combining ICT with anti-PI3K inhibitors have been difficult because the multifaceted effects of PI3K on both cancer cells and immune cells within the tumor microenvironment. Here we show a carefully designed anti-PI3K treatment, both in its specificity and dosing schedule, to inhibit cancer cell growth while promoting anti-tumor immunity, is critically important for successful ICT. Since the PI3K pathway is one of the most frequently altered signaling pathways in human cancers, our work may shed light on treating those cancers with PI3K activation and overcome resistance to ICT.

**Highlights:**

- Intermittent PI3Kα/β/δ inhibitor BAY1082439 treatment overcomes ICT resistance
- BAY1082439 turns *Pten*-null prostate cancer from “cold” to T cell-inflamed
- BAY1082439 inhibits cancer cell-intrinsic immunosuppressive activity and Treg
- BAY1082439 promotes clonal expansion and immunity of tumor-associated CD8^+^ T cells
