## supplemental table 1 for "Overcoming resistance to immune checkpoint therapy in PTEN-null prostate cancer by sequential intermittent anti-PI3Kα/β/δ and anti-PD-1 treatment"

### Sheet: Sheet1
	Primer used for real time PCR
	Mouse primer	5‘ to 3'
	mouse IRF1-F	TGCGCACCACTCCTTCGTCG
	mouse IRF1-R	TGGCATGGTGGCTTTGCTGC
	mouse IRF2-F	TCTCAGGCAAGCCGGGGACTA
	mouse IRF2-R	TGCTTTCCTGTATGGATCGCCCAG
	mouse IRF3-F	GGCTTGTGATGGTCAAGGTTGTTCC
	mouse IRF3-R	TCCCTGTGCCTCCCTCCTGG
	mouse IRF7-F	CAGCCAGCTCTCACCGAGCG
	mouse IRF7-R	CCAGCTGAAGGCCGGGAGAC
	mouse IRF9-F	CGGGGCGTAGTTCTGGGAGG
	mouse IRF9-R	TGCCTGAGGCCATCCTTCTCCT
	mouse IFITM1-F	GCTCCTCGACCACACCTCTTCAAA
	mouse IFITM1-R	TTCAGGCACTTGGCGGTGGA
	mouse IFIT1-F	AGCAACCATGGGAGAGAATGCTGA
	mouse IFIT1-R	GCCAAGCTGCCCCTGTGGTA
	mouse CCL5-F	CTCTGCCGCGGGTACCATGA
	mouse CCL5-R	TCCTTCGAGTGACAAACACGACTGC
	mouse CXCL10-F	GCCCACGTGTTGAGATCATTGCCA
	mouse CXCL10-R	TGTGTGCGTGGCTTCACTCCA
	Mouse IFNγ-F	TGGAGGAACTGGCAAAAGGATGGT
	Mouse IFNγ-R	ATGCTTGGCGCTGGACCTGT
	mouse B2M-F	TTCTGGTGCTTGTCTCACTGA
	mouse B2M-R	CAGTATGTTCGGCTTCCCATTC
	mouse βactin-F	CAGCCACTGTCGAGTCGCGT
	mouse βactin-R	CACCATCACACCCTGGTGCCT
	Human primer	5‘ to 3'
	human IRF1-F	GGCCAACTTTCGCTGTGCCA
	human IRF1-R	ACATGGCGACAGTGCTGGAGT
	human IRF2-F	GAAGAGAGTGCCGAGGGGCG
	human IRF2-R	CTGCTGCTGGATGCTGGGGT
	human IRF3-F	ATCGTAGGCCGGACCATGGGA
	human IRF3-R	CGGTTGAGGGCAGAGCGGAA
	human IRF7-F	AGCTGTGCTGGCGAGAAGGC
	human IRF7-R	CAGCACAGGCCCCAGTCAGG
	human IRF9-F	GCCTGCGCTGTGCACTCAAC
	human IRF9-R	CACTGGCCCCCTCCTCCTCATTA
	human IFITM1-F	TCGCCTACTCCGTGAAGTCTAGGG
	human IFITM1-R	AGGTTGCAGGCTATGGGCGG
	human IFIT1-F	GGCAGACTGGCAGAAGCCCA
	human IFIT1-R	CGGACAGCCTGCCTTAGGGG
	human CCL5-F	AGACAGCACGTGGACCTCGC
	human CCL5-R	TCGGGTGACAAAGACGACTGCT
	human CXCL10-F	TCCTGCAAGCCAATTTTGTCCACG
	human CXCL10-R	GGGAAGTGATGGGAGAGGCAGC
	human B2M-F	GAGGCTATCCAGCGTACTCCA
	human B2M-R	CGGCAGGCATACTCATCTTTT
	human βactin-F	CATGTACGTTGCTATCCAGGC
	human βactin-R	CTCCTTAATGTCACGCACGAT
Antibody used for FACS
	Mouse CD45	biolegend 103147 / 103105
	Mouse CD3	biolegend 100219
	Mouse CD4	biolegend 100429
	Mouse CD8	biolegend 100713
	Mouse CD25	Thermo fisher 17-0251-82
	Mouse B220	biolegend 103244
	Mouse FOXP3	Thermo fisher 12-4771-82
	Mouse Linage marker	biolegend 103113 102417 116221
	Mouse Ep-Cam	biolegend 118213
	Mouse PD-1	biolegend 135209
	Mouse CTLA-4	biolegend 106305
	Mouse Tim-3	biolegend 119721
	Mouse CD28	biolegend 102215
	Mouse ICOS	biolegend 107705
	Mouse CD127	biolegend 135025
	Mouse CD44	biolegend 103047
	Mouse CD62L	biolegend 104405
Antibody used for IHC
	Mouse CD8	98941, Cell Signaling Technology
	Mouse granzyme-b	4059, Abcam
	Mouse Ki67	15580, Abcam
	anti-Brdu	6326, Abcam
	P-AKT	4060, Cell Signaling Technology
	TRITC anti-Rabbit IgG	ZF-0316, ZSGB-BIO
	FITC anti-rat IgG	ab7093, abcam
Antibody used for Western bolt
	Mouse/human actin	TA-09, Zsbio
	Mouse/human P-AKT （serine 473）	4060, Cell Signaling Technology
	Mouse/human PTEN	9188, Cell Signaling Technology
	Mouse B2M	59035, Cell Signaling Technology
	Human B2M	12851, Cell Signaling Technology
